# Unexpected diversity of *Isidoides* (Anthozoa: Octocorallia: Isidoidae) revealed by morphology and phylogenomic analysis with descriptions of three new species

**DOI:** 10.1101/2025.09.11.675584

**Authors:** Yu Xu, Jaret P. Bilewitch, Eric Pante, Zifeng Zhan, Sadie Mills, Malcolm R. Clark, Kuidong Xu

**Affiliations:** Laboratory of Marine Organism Taxonomy and Phylogeny, Shandong Province Key Laboratory of Marine Biodiversity and Bio-resource Sustainable Utilization, Institute of Oceanology, Chinese Academy of Sciences, Qingdao 266071, China; New Zealand Institute of Earth Science Ltd (NZIES), 301 Evans Bay Parade, Wellington 6021, New Zealand; Univ Brest, CNRS, IRD, Ifremer, UMR 6539, LEMAR, Plouzané, France; Institut Systématique Evolution Biodiversité (ISYEB), Muséum national d’Histoire naturelle, CNRS, Sorbonne Université, EPHE, Université des Antilles, 43 rue Cuvier, CP 26, 75005 Paris, France; University of Chinese Academy of Sciences, Beijing 100049, China

**Keywords:** deep sea, phylogeny, Scleralcyonacea, seamount, taxonomy, ultraconserved elements, species delimitation

## Abstract

Isidoidae Heestand Saucier, France & Watling, 2021 is a rare octocoral family currently represented by a single genus and species, *Isidoides armata* Nutting, 1910 recorded in the western Pacific Ocean. The taxonomic status and diversity of *Isidoides* is unclear, due to the lack of diagnostic taxonomic features and limited taxon sampling. Based on 23 *Isidoides* specimens obtained from the northwestern to southwestern Pacific, we carried out morphological and phylogenetic analyses to reveal the taxonomic status of new species and develop reliable features for species identification. The 23 specimens could be classified into four well-supported clades by the phylogenomic analysis of ultraconserved elements (UCEs), four groups by *28S rDNA*, and two groups by *mtMutS-cox1*. Integrating morphology and molecular data, we uncovered unexpected diversity of *Isidoides* composed of the known species *Isidoides armata* and three new species, viz., *I. elegans* sp. nov., *I. gracilis* sp. nov. and *I. pseudarmata* sp. nov. The morphological analysis showed high intraspecific morphological variation in colony color and the size, shape and arrangement of polyps. By contrast, sclerite forms with their surface sculpturing are more diagnostic features for species identification. Our phylogenetic and species delimitation analyses indicate that UCEs have higher resolution than the nuclear *28S rDNA* and the mitochondrial genes *mtMutS* and *cox1* for species discrimination within Isidoidae.

ZooBank: urn:lsid:zoobank.org:pub:392485F5-502E-4383-B153-45B167571190
