## Supplementary material for "Unexpected diversity of *Isidoides* (Anthozoa: Octocorallia: Isidoidae) revealed by morphology and phylogenomic analysis with descriptions of three new species": Table S1. Table of detailed statistics for the UCEs pipeline

### Sheet: Isidoides_summary
Supplementary Table S1: UCE sequencing and assembly statistics for the Isidoides specimens included in the phylogenomic analysis. 'Raw reads' = count of reads from raw PE150 sequencing output; columns under 'post-QC' = read and sequence statistics after quality control and trimming using Trimmomatic; columns under 'post-assembly' = statistics for contig counts and sequences following assembly usi…
		post-QC							post-assembly								post-matching
Specimen	raw reads	cleaned reads	sum of read lengths	mean read length	SE of read length	min read length	max read length	median read length	contigs	total bp	mean length	95 CI length	min length	max length	median legnth	contigs >1kb	contigs	total bp	mean length	95 CI length	min length	max length	median length	contigs >1kb
2008-1411	12299830	24518354	3663965428	149.438	0.00123451	40	150	150	71699	20689536	288.561	1.039	56	5177	233	2589	1943	2172630	1118.18	9.04597	181	3302	1142	1235
2008-1504	11220149	22373954	3345256311	149.516	0.00122811	40	150	150	64085	20440513	318.959	1.10695	56	5538	245	2552	1762	1887534	1071.25	9.13985	196	2609	1101.5	1057
2008-1505	11367178	22673215	3390691167	149.546	0.00118045	40	150	150	40087	12940998	322.823	1.42907	56	4747	244	1892	1917	1955832	1020.26	7.81596	190	2351	1035	1051
2008-1506	14285476	28465519	4253519231	149.427	0.00119534	40	150	150	199188	60123739	301.844	0.713623	56	10179	240	6155	1186	1250329	1054.24	12.7576	132	3694	1056	658
2008-1507	11392983	22732919	3399200230	149.528	0.00119231	40	150	150	67749	20527163	302.988	0.960425	56	7220	242	1838	1902	1681121	883.87	6.9372	161	4076	898.5	644
2008-1508	13072111	26073408	3897593272	149.485	0.00117052	40	150	150	203348	59695696	293.564	0.663231	56	15859	240	5598	1851	1970711	1064.67	10.5365	206	6007	1071	1049
2008-1509	11055458	22050655	3297074665	149.523	0.0012131	40	150	150	63945	19916733	311.467	1.11195	56	5364	242	2533	1971	2143285	1087.41	8.73162	155	4075	1108	1223
2008-1510	13633173	27200240	4066459754	149.501	0.00113506	40	150	150	221107	66627660	301.337	0.650583	56	18932	243	5789	1551	1278800	824.5	8.13191	206	3966	827	436
2008-1867	7502179	14974136	2239519221	149.559	0.00141429	40	150	150	32906	10211971	310.338	1.32979	56	4213	244	881	1747	1412865	808.738	6.47297	206	2353	812	378
2008-1869	13690576	27318343	4083612235	149.482	0.00114164	40	150	150	223175	63905501	286.347	0.601094	55	18932	237	5341	1956	1853715	947.707	7.90402	187	4413	957	870
2008-1875	12628915	25166800	3762636279	149.508	0.00117586	40	150	150	40811	13930817	341.35	1.70248	56	5118	244	2478	2068	2605697	1260.01	9.1565	174	3553	1306	1548
2009-1632	13524614	26981256	4034863584	149.543	0.00108091	40	150	150	45482	14370892	315.969	1.32836	56	4398	244	1996	2166	2276438	1050.99	7.53488	206	4125	1068	1266
2011-1000	2536963	5052234	754085752	149.258	0.00320373	40	150	150	80978	22440976	277.124	0.576939	55	16614	249	498	512	180353	352.252	5.74301	196	1380	324.5	1
2016-2539	11503588	22936488	3427764187	149.446	0.00127347	40	150	150	61731	18130115	293.695	1.0614	56	4407	238	2113	176	105561	599.778	25.9467	62	1875	485.5	30
2016-2540	10008232	19971897	2986793546	149.55	0.00124111	40	150	150	37279	11756351	315.361	1.34031	56	4148	246	1396	1905	1717275	901.457	6.86468	206	2740	914	722
MBM286500	2150284	8578204	1276795202	148.842	0.00247216	40	150	150	195488	32080833	164.106	0.346738	56	5396	125	719	1884	1082306	574.472	4.07968	101	1794	577	36
MBM286501	3438327	13700798	2042672176	149.091	0.00196306	40	150	150	191621	41607074	217.132	0.494475	55	18981	196	1938	2097	1484064	707.708	4.98596	56	4575	712	116
MBM286877	1639132	6533658	975560440	149.313	0.00270591	40	150	150	87408	24070585	275.382	0.76048	56	18538	238	1106	2206	1703763	772.331	4.90553	200	3756	781	189
MBM286878	1992856	7942902	1184589006	149.138	0.00247994	40	150	150	135747	29526909	217.514	0.551953	56	8182	206	1284	2250	1786680	794.08	5.24824	177	3878	803.5	302
MBM286879	3254953	12961446	1933873960	149.202	0.00202995	40	150	150	132566	34514568	260.358	0.67594	56	18925	231	2257	2204	1912908	867.926	5.35122	197	2729	877	477
MBM286880	2563121	10220696	1517443264	148.468	0.00250395	40	150	150	295268	39843391	134.94	0.23614	56	5636	73	586	1569	775053	493.979	4.41802	56	2903	481	19
MBM286881	2946199	11711658	1744743880	148.975	0.00239716	40	150	150	138559	31194731	225.137	0.593942	56	5184	198	1628	2210	1604436	725.989	4.72205	181	3044	734	148
MBM286882	3684965	14633458	2174482850	148.597	0.00237745	40	150	150	255951	46752217	182.661	0.388411	55	18926	145	1846	2099	1362027	648.893	4.39351	83	2652	648	83
